# Altered postnatal chromatin development in the nucleus accumbens primes lifelong stress sensitivity

**DOI:** 10.1101/2024.04.12.589272

**Authors:** Rebekah L. Rashford, Lisa Z. Fang, Michael DeBerardine, Hye Ji J. Kim, Laura Hirschfield, Ella Cervi, Mason R. Barrett, Jeremy M. Thompson, Meaghan C. Creed, Catherine Jensen Peña

## Abstract

Early-life stress (ELS) sensitizes individuals to subsequent stressors to increase lifetime risk for psychiatric disorders. Within the nucleus accumbens (NAc) — a key limbic and reward-associated brain region — ELS sensitizes both cellular and transcriptional response to later stress, which are programmed by enduring epigenetic changes. Among the histone modifications persistently enriched by ELS in NAc is H3K4me1, which is associated with open chromatin and epigenetic priming of genomic enhancers. Here, we sought to determine whether H3K4me1 enrichment in NAc was sufficient to prime cellular and behavioral responses to adult stress. Viral-mediated overexpression of the histone H3 monomethyltransferase *Setd7* in juvenile NAc induced lifelong chromatin changes and predominately opened chromatin at long-range cis-regulatory elements predicted to enhance immediate early-genes and transcriptional regulators of mesolimbic development and synaptic activity. These epigenetic changes altered physiological properties of D2-type medium spiny neurons in NAc to resemble neurons of stressed mice, without significantly altering D1-type neurons. Finally, juvenile — but not adult — *Setd7* overexpression and H3K4me1 enrichment in NAc enhanced behavioral sensitivity to future stress. Together, these data indicate that altered postnatal chromatin development in NAc by H3K4me1 enrichment is sufficient to prime lifelong transcriptional, physiological, and behavioral stress sensitivity.
