## Supplemental Table 2 DAR-Primed genes for "Altered postnatal chromatin development in the nucleus accumbens primes lifelong stress sensitivity"

Effect	seqnames	start	end	width	strand	annotation	geneChr	geneStart	geneEnd	geneLength	geneStrand	geneId	transcriptId	distanceToTSS	ENSEMBL	SYMBOL	GENENAME
open	chr1	36303131	36303516	386	*	Distal Intergenic	1	36303678	36312516	8839	2	214854	ENSMUST00000056946.8	9000	ENSMUSG00000047180	Neurl3	neuralized E3 ubiquitin protein ligase 3
open	chr1	171444570	171444943	374	*	Distal Intergenic	1	171416192	171434978	18787	2	17085	ENSMUST00000068878.14	-9592	ENSMUSG00000004707	Ly9	lymphocyte antigen 9
open	chr7	142574472	142574786	315	*	Distal Intergenic	7	142571146	142572640	1495	1	27027	ENSMUST00000154264.2	3326	ENSMUSG00000000244	Tspan32	tetraspanin 32
open	chr8	118202688	118202877	190	*	Distal Intergenic	8	118186004	118186067	64	1	102465653	ENSMUST00000183794.3	16684	ENSMUSG00000098483	Mir7078	microRNA 7078
open	chr9	119573078	119573275	198	*	Distal Intergenic	9	119437533	119548388	110856	2	20264	ENSMUST00000213392.2	-24690	ENSMUSG00000034533	Scn10a	sodium channel, voltage-gated, type X, alpha
open	chr10	59072341	59072625	285	*	Distal Intergenic	10	59057775	59062256	4482	1	268301	ENSMUST00000182161.2	14566	ENSMUSG00000098188	Sowahc	sosondowah ankyrin repeat domain family member C
open	chr10	60088436	60088771	336	*	Distal Intergenic	10	60113449	60138373	24925	1	19156	ENSMUST00000105465.8	-24678	ENSMUSG00000004207	Psap	prosaposin
open	chr10	60542080	60542422	343	*	Distal Intergenic	10	60418858	60532269	113412	2	22295	ENSMUST00000153149.8	-9811	ENSMUSG00000012819	Cdh23	cadherin 23 (otocadherin)
open	chr10	66772864	66773252	389	*	Distal Intergenic	10	66748268	66756037	7770	2	68488	ENSMUST00000181710.3	-16827	NA	1110002J07Rik	RIKEN cDNA 1110002J07 gene
open	chr10	117696647	117697180	534	*	Distal Intergenic	10	117700575	117703980	3406	1	105245298	ENSMUST00000218113.2	-3395	NA	Gm40773	predicted gene, 40773
open	chr10	117921107	117921709	603	*	Distal Intergenic	10	117977716	117982665	4950	1	17245	ENSMUST00000219827.2	-56007	ENSMUSG00000020212	Mdm1	transformed mouse 3T3 cell double minute 1
open	chr11	21173551	21173837	287	*	Distal Intergenic	11	21189281	21271122	81842	1	245944	ENSMUST00000109578.8	-15444	ENSMUSG00000020128	Vps54	VPS54 GARP complex subunit
open	chr11	82968956	82969185	230	*	Distal Intergenic	11	82956578	82962072	5495	2	102635154	ENSMUST00000214134.2	-6884	NA	Gm20234	predicted gene, 20234
open	chr13	99424413	99424598	186	*	Distal Intergenic	13	99456155	99481213	25059	2	68927	ENSMUST00000022153.8	56615	ENSMUSG00000021650	Ptcd2	pentatricopeptide repeat domain 2
open	chr15	58617326	58617593	268	*	Distal Intergenic	15	58691172	58691327	156	2	115488605	ENSMUST00000083115.4	73734	ENSMUSG00000065049	Gm24041	predicted gene, 24041
open	chr4	8842895	8843126	232	*	Intron (ENSMUST00000039267.10/320790, intron 19 of 37)	4	8840322	8844721	4400	1	320790	ENSMUST00000130709.2	2573	ENSMUSG00000041235	Chd7	chromodomain helicase DNA binding protein 7
open	chr8	25589699	25589909	211	*	Intron (ENSMUST00000064883.14/83436, intron 1 of 11)	8	25591232	25599384	8153	1	74744	ENSMUST00000210072.2	-1323	NA	5830408C22Rik	RIKEN cDNA 5830408C22 gene
open	chr6	146072046	146072689	644	*	Intron (ENSMUST00000079573.13/16439, intron 50 of 55)	6	146022093	146048706	26614	2	16439	ENSMUST00000137938.2	-23340	ENSMUSG00000030287	Itpr2	inositol 1,4,5-triphosphate receptor 2
open	chr13	51896676	51897184	509	*	Intron (ENSMUST00000110040.9/20354, intron 2 of 16)	13	51879377	51902762	23386	2	20354	ENSMUST00000143396.2	5578	ENSMUSG00000021451	Sema4d	sema domain, immunoglobulin domain (Ig), transmembrane domain (TM) and short cytoplasmic domain, (semaphorin) 4D
open	chr6	120131805	120132216	412	*	Intron (ENSMUST00000112711.9/29862, intron 1 of 3)	6	120120605	120120711	107	2	115490514	ENSMUST00000239911.1	-11094	ENSMUSG00000119208	Gm25327	predicted gene, 25327
open	chr2	167539892	167540164	273	*	Intron (ENSMUST00000141923.2/102634439, intron 1 of 3)	2	167533101	167539721	6621	1	329562	ENSMUST00000130679.2	6791	ENSMUSG00000006462	A530013C23Rik	RIKEN cDNA A530013C23 gene
open	chr5	92501403	92501850	448	*	Intron (ENSMUST00000154245.8/109979, intron 2 of 3)	5	92494664	92496748	2085	2	15945	ENSMUST00000118006.3	-4655	ENSMUSG00000034855	Cxcl10	chemokine (C-X-C motif) ligand 10
open	chr7	4085789	4086110	322	*	Intron (ENSMUST00000154825.8/77323, intron 6 of 8)	7	4104889	4105059	171	1	115486637	ENSMUST00000097237.4	-18779	ENSMUSG00000075719	Gm23741	predicted gene, 23741
open	chr1	171672666	171672880	215	*	Intron (ENSMUST00000155802.9/12523, intron 2 of 8)	1	171668188	171716643	48456	1	12523	ENSMUST00000136479.8	4478	ENSMUSG00000038147	Cd84	CD84 antigen
open	chr10	62379109	62379697	589	*	Intron (ENSMUST00000159704.8/72320, intron 7 of 7)	10	62329612	62363230	33619	2	19073	ENSMUST00000160987.8	-15879	ENSMUSG00000020077	Srgn	serglycin
open	chr12	103309657	103310170	514	*	Intron (ENSMUST00000160463.2/102632708, intron 1 of 3)	12	103287405	103304632	17228	2	65256	ENSMUST00000149431.2	-5025	ENSMUSG00000021200	Asb2	ankyrin repeat and SOCS box-containing 2
open	chr1	153289897	153290380	484	*	Promoter	1	153281993	153289979	7987	2	626058	ENSMUST00000188717.2	0	NA	E330020D12Rik	Riken cDNA E330020D12 gene
open	chr1	171216370	171216779	410	*	Promoter	1	171216522	171237808	21287	1	226652	ENSMUST00000056449.9	0	ENSMUSG00000048865	Arhgap30	Rho GTPase activating protein 30
open	chr3	51443886	51444076	191	*	Promoter	3	51437451	51444068	6618	2	73251	ENSMUST00000195080.2	0	ENSMUSG00000037111	Setd7	SET domain containing (lysine methyltransferase) 7
open	chr5	35886069	35886837	769	*	Promoter	5	35854524	35886620	32097	2	231147	ENSMUST00000070203.14	0	ENSMUSG00000036553	Sh3tc1	SH3 domain and tetratricopeptide repeats 1
open	chr6	38330728	38331841	1114	*	Promoter	6	38282221	38331208	48988	2	78781	ENSMUST00000114900.8	0	ENSMUSG00000029826	Zc3hav1	zinc finger CCCH type, antiviral 1
open	chr6	39094464	39095724	1261	*	Promoter	6	39063344	39095283	31940	2	243771	ENSMUST00000038398.7	0	ENSMUSG00000038507	Parp12	poly (ADP-ribose) polymerase family, member 12
open	chr8	71989734	71990468	735	*	Promoter	8	71986899	71990100	3202	2	69550	ENSMUST00000051672.9	0	ENSMUSG00000046718	Bst2	bone marrow stromal cell antigen 2
open	chr11	58105467	58105854	388	*	Promoter	11	58105834	58113608	7775	1	54396	ENSMUST00000209079.2	0	ENSMUSG00000069874	Irgm2	immunity-related GTPase family M member 2
open	chr12	26505858	26506691	834	*	Promoter	12	26492745	26506451	13707	2	58185	ENSMUST00000020970.10	0	ENSMUSG00000020641	Rsad2	radical S-adenosyl methionine domain containing 2
open	chr12	79027465	79027960	496	*	Promoter	12	79008571	79027537	18967	2	268567	ENSMUST00000174072.8	0	ENSMUSG00000046157	Tmem229b	transmembrane protein 229B
open	chr13	56326423	56326891	469	*	Promoter	13	56321517	56326614	5098	2	212937	ENSMUST00000169652.3	0	ENSMUSG00000049625	Tifab	TRAF-interacting protein with forkhead-associated domain, family member B
open	chr15	103361950	103362348	399	*	Promoter	15	103362221	103407228	45008	1	105855	ENSMUST00000229468.2	0	ENSMUSG00000022488	Nckap1l	NCK associated protein 1 like
open	chr17	57586007	57586206	200	*	Promoter	17	57586100	57634950	48851	1	22324	ENSMUST00000169220.9	0	ENSMUSG00000034116	Vav1	vav 1 oncogene
open	chr3	51450054	51450268	215	*	Exon (ENSMUST00000037141.9/73251, exon 3 of 8)	3	51442922	51444549	1628	2	73251	ENSMUST00000161755.3	-5505	ENSMUSG00000037111	Setd7	SET domain containing (lysine methyltransferase) 7
open	chr7	63661399	63662126	728	*	Exon (ENSMUST00000206557.2/102635243, exon 2 of 4)	7	63657517	63670677	13161	1	102635243	ENSMUST00000206557.2	3882	ENSMUSG00000108393	Gm32633	predicted gene, 32633
open	chr1	166166725	166167071	347	*	Exon (ENSMUST00000243449.1/ENSMUST00000243449.1, exon 1 of 2)	1	166206666	166221190	14525	1	27878	ENSMUST00000027846.8	-39595	ENSMUSG00000026563	Tada1	transcriptional adaptor 1
closed	chr1	147813830	147814323	494	*	Distal Intergenic	1	148202718	148202846	129	2	115485800	ENSMUST00000157957.3	388523	ENSMUSG00000088582	Gm22966	predicted gene, 22966
closed	chr2	85374069	85374296	228	*	Distal Intergenic	2	85313938	85349368	35431	2	228151	ENSMUST00000099923.2	-24701	ENSMUSG00000075217	Fads2b	fatty acid desaturase 2B
closed	chr2	98552443	98552772	330	*	Distal Intergenic	2	97298434	97459408	160975	1	241568	ENSMUST00000170144.2	1254009	ENSMUSG00000050587	Lrrc4c	leucine rich repeat containing 4C
closed	chr3	64479695	64479886	192	*	Distal Intergenic	3	64438731	64473251	34521	2	667069	ENSMUST00000176481.9	-6444	ENSMUSG00000090581	Vmn2r6	vomeronasal 2, receptor 6
closed	chr3	147074963	147075268	306	*	Distal Intergenic	3	147095348	147106631	11284	1	102640866	ENSMUST00000196485.2	-20080	NA	Gm36831	predicted gene, 36831
closed	chr4	27247388	27247650	263	*	Distal Intergenic	4	27700671	27700777	107	1	115490093	ENSMUST00000179794.2	-453021	ENSMUSG00000095003	Gm25173	predicted gene, 25173
closed	chr4	67912930	67913826	897	*	Distal Intergenic	4	68100769	68100939	171	1	115490060	ENSMUST00000082828.3	-186943	ENSMUSG00000064762	Gm23738	predicted gene, 23738
closed	chr9	93165213	93165533	321	*	Distal Intergenic	9	92862048	92887792	25745	2	78349	ENSMUST00000190562.7	-277421	ENSMUSG00000100294	1700034K08Rik	RIKEN cDNA 1700034K08 gene
closed	chr14	90539896	90540207	312	*	Distal Intergenic	14	90593823	90593953	131	1	115485939	ENSMUST00000104431.3	-53616	ENSMUSG00000077619	Gm25495	predicted gene, 25495
closed	chr17	52657713	52658044	332	*	Distal Intergenic	17	52611595	52633610	22016	1	105246296	ENSMUST00000232754.2	46118	ENSMUSG00000117076	Gm41600	predicted gene, 41600
closed	chr18	69436261	69436573	313	*	Distal Intergenic	18	69476427	69697153	220727	1	21413	ENSMUST00000203002.4	-39854	ENSMUSG00000053477	Tcf4	transcription factor 4
closed	chr18	86218908	86219130	223	*	Distal Intergenic	18	86367711	86367817	107	1	115488970	ENSMUST00000082733.3	-148581	ENSMUSG00000119275	Gm25453	predicted gene, 25453
closed	chr19	15747738	15748015	278	*	Distal Intergenic	19	15657368	15657474	107	1	115489065	ENSMUST00000083389.3	90370	ENSMUSG00000118757	Gm24319	predicted gene, 24319
closed	chr19	24576603	24576945	343	*	Distal Intergenic	19	24533668	24534594	927	1	115489035	ENSMUST00000235982.3	42935	NA	Gm50341	predicted gene, 50341
closed	chrX	128143924	128144155	232	*	Distal Intergenic	20	128057503	128057634	132	2	115486104	ENSMUST00000158659.3	-86290	ENSMUSG00000089284	Gm26029	predicted gene, 26029
closed	chr1	129720957	129721299	343	*	Intron (ENSMUST00000073527.13/210417, intron 10 of 27)	1	129843276	130110918	267643	1	210417	ENSMUST00000151700.8	-121977	ENSMUSG00000042581	Thsd7b	thrombospondin, type I, domain containing 7B
closed	chr18	44676994	44677583	590	*	Intron (ENSMUST00000089874.9/328949, intron 3 of 18)	18	44794732	44809338	14607	1	626275	ENSMUST00000181094.2	-117149	ENSMUSG00000097610	A930012L18Rik	RIKEN cDNA A930012L18 gene
closed	chr2	147846844	147847083	240	*	Intron (ENSMUST00000136555.9/100043820, intron 1 of 4)	2	147786660	147818105	31446	2	100043820	ENSMUST00000129082.2	-28739	ENSMUSG00000086141	9030622O22Rik	RIKEN cDNA 9030622O22 gene
closed	chr14	38919000	38919392	393	*	Intron (ENSMUST00000166968.9/18183, intron 1 of 9)	14	38942028	38972387	30360	1	102634076	ENSMUST00000177185.2	-22636	NA	Gm20642	predicted gene 20642
closed	chr15	20857790	20858026	237	*	Intron (ENSMUST00000228652.2/215654, intron 2 of 3)	15	20908958	20909085	128	1	115485994	ENSMUST00000158633.3	-50932	ENSMUSG00000089258	Gm25711	predicted gene, 25711
closed	chr8	7909137	7909450	314	*	Exon (ENSMUST00000192596.2/ENSMUST00000192596.2, exon 1 of 1)	8	8116666	8143355	26690	1	102633617	ENSMUST00000207352.2	-207216	NA	Gm31401	predicted gene, 31401
closed	chr13	3950000	3950374	375	*	Exon (ENSMUST00000223370.2/ENSMUST00000223370.2, exon 1 of 1)	13	3932018	3943578	11561	2	56349	ENSMUST00000099946.6	-6422	ENSMUSG00000021215	Net1	neuroepithelial cell transforming gene 1
