## Supplemental Table 3 BehaviorStats for "Altered postnatal chromatin development in the nucleus accumbens primes lifelong stress sensitivity"

### Sheet: Juvenile SI
Juvenile Setd7 overexpression: Figure 4
Social Interaction/Avoidance Testing
Interaction Time										Interaction Ratio										Corner Time
Mixed-effect modeling										Mixed-effect modeling										Mixed-effect modeling
Fixed effects (type III)	P value	P value summary	Statistically significant (P < 0.05)?	F (DFn, DFd)						Fixed effects (type III)	P value	P value summary	Statistically significant (P < 0.05)?	F (DFn, DFd)						Fixed effects (type III)	P value	P value summary	Statistically significant (P < 0.05)?	F (DFn, DFd)
defeat	<0.0001	****	Yes	F (1, 44) = 72.15						defeat	<0.0001	****	Yes	F (1, 44) = 20.61						defeat	<0.0001	****	Yes	F (1, 44) = 56.34
sex	0.4998	ns	No	F (1, 64) = 0.4606						sex	0.5217	ns	No	F (1, 64) = 0.4150						sex	0.0826	ns	No	F (1, 63) = 3.111
setd7	0.0306	*	Yes	F (1, 64) = 4.888						setd7	0.0266	*	Yes	F (1, 64) = 5.148						setd7	0.1073	ns	No	F (1, 63) = 2.669
defeat x sex	0.0141	*	Yes	F (1, 44) = 6.538						defeat x sex	0.0925	ns	No	F (1, 44) = 2.959						defeat x sex	0.0457	*	Yes	F (1, 44) = 4.229
defeat x setd7	0.1351	ns	No	F (1, 44) = 2.317						defeat x setd7	0.5984	ns	No	F (1, 44) = 0.2815						defeat x setd7	0.0081	**	Yes	F (1, 44) = 7.705
sex x setd7	0.7187	ns	No	F (1, 64) = 0.1309						sex x setd7	0.7479	ns	No	F (1, 64) = 0.1042						sex x setd7	0.9079	ns	No	F (1, 63) = 0.01350
defeat x sex x setd7	0.7738	ns	No	F (1, 44) = 0.08363						defeat x sex x setd7	0.729	ns	No	F (1, 44) = 0.1216						defeat x sex x setd7	0.8429	ns	No	F (1, 44) = 0.03977
Random effects	SD	Variance								Random effects	SD	Variance								Random effects	SD	Variance
Subject	16.17	261.5								Subject	0.2483	0.06165								Subject	7.296	53.23
Residual	20.43	417.4								Residual	0.4059	0.1648								Residual	18.64	347.4
Multiple Comparisons										Multiple Comparisons										Multiple Comparisons
Šídák's multiple comparisons test	Predicted (LS) Mean diff.	95.00% CI of diff.	Below threshold?	Summary	Adjusted P Value					Šídák's multiple comparisons test	Predicted (LS) Mean diff.	95.00% CI of diff.	Below threshold?	Summary	Adjusted P Value					Šídák's multiple comparisons test	Predicted (LS) mean diff.	95.00% CI of diff.	Below threshold?	Summary	Adjusted P Value
pre:GFP-male vs. post:GFP-male	39.48	17.31 to 61.65	Yes	****	<0.0001					pre:GFP-male vs. post:GFP-male	0.4263	-0.003062 to 0.8556	No	ns	0.0529					pre:GFP-male vs. post:GFP-male	-25.1	-44.94 to -5.259	Yes	**	0.0051
pre:SETD7-male vs. post:SETD7-male	49.39	25.42 to 73.37	Yes	****	<0.0001					pre:SETD7-male vs. post:SETD7-male	0.5656	0.08441 to 1.047	Yes	*	0.0114					pre:SETD7-male vs. post:SETD7-male	-43.61	-65.37 to -21.85	Yes	****	<0.0001
pre:GFP-female vs. post:GFP-female	16.59	-10.80 to 43.98	No	ns	0.606					pre:GFP-female vs. post:GFP-female	0.209	-0.3290 to 0.7470	No	ns	0.9673					pre:GFP-female vs. post:GFP-female	-8.89	-33.24 to 15.46	No	ns	0.9796
pre:SETD7-female vs. post:SETD7-female	31.16	8.058 to 54.26	Yes	**	0.0023					pre:SETD7-female vs. post:SETD7-female	0.2378	-0.2172 to 0.6928	No	ns	0.7912					pre:SETD7-female vs. post:SETD7-female	-30.27	-50.67 to -9.863	Yes	***	0.0006
pre:GFP-male vs. pre:SETD7-male	5.455	-20.22 to 31.13	No	ns	>0.9999					pre:GFP-male vs. pre:SETD7-male	0.1886	-0.2823 to 0.6595	No	ns	0.9656					pre:GFP-male vs. pre:SETD7-male	2.236	-17.84 to 22.31	No	ns	>0.9999
pre:GFP-female vs. pre:SETD7-female	7.205	-19.90 to 34.31	No	ns	0.999					pre:GFP-female vs. pre:SETD7-female	0.1795	-0.3156 to 0.6746	No	ns	0.9842					pre:GFP-female vs. pre:SETD7-female	4.601	-16.49 to 25.70	No	ns	0.9999
post:GFP-male vs. post:SETD7-male	15.37	-13.53 to 44.27	No	ns	0.794					post:GFP-male vs. post:SETD7-male	0.3279	-0.2051 to 0.8609	No	ns	0.6089					post:GFP-male vs. post:SETD7-male	-16.28	-38.86 to 6.312	No	ns	0.3694
post:GFP-female vs. post:SETD7-female	21.77	-10.41 to 53.95	No	ns	0.4651					post:GFP-female vs. post:SETD7-female	0.2083	-0.3868 to 0.8035	No	ns	0.9882					post:GFP-female vs. post:SETD7-female	-16.78	-41.69 to 8.133	No	ns	0.4718
pre:GFP-male vs. pre:GFP-female	5.584	-21.48 to 32.65	No	ns	>0.9999					pre:GFP-male vs. pre:GFP-female	0.07662	-0.4127 to 0.5660	No	ns	>0.9999					pre:GFP-male vs. pre:GFP-female	-1.495	-22.32 to 19.33	No	ns	>0.9999
pre:SETD7-male vs. pre:SETD7-female	7.334	-18.39 to 33.06	No	ns	0.9981					pre:SETD7-male vs. pre:SETD7-female	0.06753	-0.4093 to 0.5444	No	ns	>0.9999					pre:SETD7-male vs. pre:SETD7-female	0.8705	-19.48 to 21.22	No	ns	>0.9999
post:GFP-male vs. post:GFP-female	-17.3	-48.65 to 14.05	No	ns	0.753					post:GFP-male vs. post:GFP-female	-0.1407	-0.7199 to 0.4385	No	ns	0.9996					post:GFP-male vs. post:GFP-female	14.71	-9.865 to 39.29	No	ns	0.6478
post:SETD7-male vs. post:SETD7-female	-10.9	-40.70 to 18.90	No	ns	0.983					post:SETD7-male vs. post:SETD7-female	-0.2602	-0.8106 to 0.2901	No	ns	0.8934					post:SETD7-male vs. post:SETD7-female	14.21	-8.733 to 37.16	No	ns	0.5987
Test details	Predicted (LS) Mean 1	Predicted (LS) Mean 2	Predicted (LS) Mean diff.	SE of diff.	N1	N2	t	DF		Test details	Predicted (LS) Mean 1	Predicted (LS) Mean 2	Predicted (LS) Mean diff.	SE of diff.	N1	N2	t	DF		Test details	Predicted (LS) mean 1	Predicted (LS) mean 2	Predicted (LS) mean diff.	SE of diff.	N1	N2	t	DF
pre:GFP-male vs. post:GFP-male	82.06	42.58	39.48	7.356	18	15	5.367	44		pre:GFP-male vs. post:GFP-male	1.229	0.8032	0.4263	0.1424	19	15	2.993	44		pre:GFP-male vs. post:GFP-male	28.46	53.56	-25.1	6.582	18	15	3.813	44
pre:SETD7-male vs. post:SETD7-male	76.61	27.21	49.39	7.954	17	12	6.21	44		pre:SETD7-male vs. post:SETD7-male	1.041	0.4753	0.5656	0.1596	16	12	3.543	44		pre:SETD7-male vs. post:SETD7-male	26.23	69.84	-43.61	7.22	16	12	6.04	44
pre:GFP-female vs. post:GFP-female	76.48	59.89	16.59	9.087	14	9	1.826	44		pre:GFP-female vs. post:GFP-female	1.153	0.9439	0.209	0.1785	14	9	1.171	44		pre:GFP-female vs. post:GFP-female	29.96	38.85	-8.89	8.077	14	9	1.101	44
pre:SETD7-female vs. post:SETD7-female	69.27	38.12	31.16	7.663	18	13	4.066	44		pre:SETD7-female vs. post:SETD7-female	0.9733	0.7355	0.2378	0.151	18	13	1.575	44		pre:SETD7-female vs. post:SETD7-female	25.36	55.63	-30.27	6.77	17	14	4.471	44
pre:GFP-male vs. pre:SETD7-male	82.06	76.61	5.455	8.795	18	17	0.6203	108		pre:GFP-male vs. pre:SETD7-male	1.229	1.041	0.1886	0.1613	19	16	1.17	108		pre:GFP-male vs. pre:SETD7-male	28.46	26.23	2.236	6.874	18	16	0.3253	107
pre:GFP-female vs. pre:SETD7-female	76.48	69.27	7.205	9.285	14	18	0.776	108		pre:GFP-female vs. pre:SETD7-female	1.153	0.9733	0.1795	0.1696	14	18	1.059	108		pre:GFP-female vs. pre:SETD7-female	29.96	25.36	4.601	7.224	14	17	0.637	107
post:GFP-male vs. post:SETD7-male	42.58	27.21	15.37	9.898	15	12	1.553	108		post:GFP-male vs. post:SETD7-male	0.8032	0.4753	0.3279	0.1826	15	12	1.796	108		post:GFP-male vs. post:SETD7-male	53.56	69.84	-16.28	7.735	15	12	2.104	107
post:GFP-female vs. post:SETD7-female	59.89	38.12	21.77	11.02	9	13	1.975	108		post:GFP-female vs. post:SETD7-female	0.9439	0.7355	0.2083	0.2038	9	13	1.022	108		post:GFP-female vs. post:SETD7-female	38.85	55.63	-16.78	8.53	9	14	1.967	107
pre:GFP-male vs. pre:GFP-female	82.06	76.48	5.584	9.269	18	14	0.6025	108		pre:GFP-male vs. pre:GFP-female	1.229	1.153	0.07662	0.1676	19	14	0.4571	108		pre:GFP-male vs. pre:GFP-female	28.46	29.96	-1.495	7.131	18	14	0.2096	107
pre:SETD7-male vs. pre:SETD7-female	76.61	69.27	7.334	8.812	17	18	0.8323	108		pre:SETD7-male vs. pre:SETD7-female	1.041	0.9733	0.06753	0.1633	16	18	0.4135	108		pre:SETD7-male vs. pre:SETD7-female	26.23	25.36	0.8705	6.97	16	17	0.1249	107
post:GFP-male vs. post:GFP-female	42.58	59.89	-17.3	10.74	15	9	1.611	108		post:GFP-male vs. post:GFP-female	0.8032	0.9439	-0.1407	0.1984	15	9	0.7091	108		post:GFP-male vs. post:GFP-female	53.56	38.85	14.71	8.417	15	9	1.748	107
post:SETD7-male vs. post:SETD7-female	27.21	38.12	-10.9	10.21	12	13	1.068	108		post:SETD7-male vs. post:SETD7-female	0.4753	0.7355	-0.2602	0.1885	12	13	1.381	108		post:SETD7-male vs. post:SETD7-female	69.84	55.63	14.21	7.857	12	14	1.809	107
Both sexes together
Fixed effects (type III)	P value	P value summary	Statistically significant (P < 0.05)?	F (DFn, DFd)						Fixed effects (type III)	P value	P value summary	Statistically significant (P < 0.05)?	F (DFn, DFd)						Fixed effects (type III)	P value	P value summary	Statistically significant (P < 0.05)?	F (DFn, DFd)
Stress	<0.0001	****	Yes	F (1, 46) = 85.33						Stress	<0.0001	****	Yes	F (1, 43) = 42.52						Stress	<0.0001	****	Yes	F (1, 46) = 59.88
Setd7	0.0323	*	Yes	F (1, 66) = 4.782						Setd7	0.2087	ns	No	F (1, 66) = 1.612						Setd7	0.1838	ns	No	F (1, 65) = 1.805
Stress x Setd7	0.1659	ns	No	F (1, 46) = 1.982						Stress x Setd7	0.6875	ns	No	F (1, 43) = 0.1641						Stress x Setd7	0.0182	*	Yes	F (1, 46) = 5.999
Random effects	SD	Variance								Random effects	SD	Variance								Random effects	SD	Variance
Subject	16.41	269.4								Subject	0.2612	0.06821								Subject	7.636	58.31
Residual	19.99	399.4								Residual	0.3169	0.1004								Residual	18.75	351.7
Uncorrected Fisher's LSD	Predicted (LS) Mean diff.	95.00% CI of diff.	Below threshold?	Summary	Individual P Value					Uncorrected Fisher's LSD	Predicted (LS) Mean diff.	95.00% CI of diff.	Below threshold?	Summary	Individual P Value					Uncorrected Fisher's LSD	Predicted (LS) Mean diff.	95.00% CI of diff.	Below threshold?	Summary	Individual P Value
Pre										Pre										Pre
GFP vs. Setd7	6.683	-5.835 to 19.20	No	ns	0.2924					GFP vs. Setd7	0.08761	-0.1126 to 0.2878	No	ns	0.3877					GFP vs. Setd7	3.34	-6.613 to 13.29	No	ns	0.5075
Post										Post										Post
GFP vs. Setd7	17.63	3.324 to 31.94	Yes	*	0.0162					GFP vs. Setd7	0.1388	-0.09308 to 0.3707	No	ns	0.238					GFP vs. Setd7	-14.16	-25.48 to -2.826	Yes	*	0.0148
GFP										GFP										GFP
Pre vs. Post	30.45	19.19 to 41.71	Yes	****	<0.0001					Pre vs. Post	0.3865	0.1992 to 0.5738	Yes	***	0.0001					Pre vs. Post	-18.89	-29.21 to -8.565	Yes	***	0.0006
Setd7										Setd7										Setd7
Pre vs. Post	41.4	30.52 to 52.29	Yes	****	<0.0001					Pre vs. Post	0.4377	0.2648 to 0.6106	Yes	****	<0.0001					Pre vs. Post	-36.38	-46.39 to -26.38	Yes	****	<0.0001
Test details	Predicted (LS) Mean 1	Predicted (LS) Mean 2	Predicted (LS) Mean diff.	SE of diff.	N1	N2	t	DF		Test details	Predicted (LS) Mean 1	Predicted (LS) Mean 2	Predicted (LS) Mean diff.	SE of diff.	N1	N2	t	DF		Test details	Predicted (LS) Mean 1	Predicted (LS) Mean 2	Predicted (LS) Mean diff.	SE of diff.	N1	N2	t	DF
Pre										Pre										Pre
GFP vs. Setd7	79.52	72.84	6.683	6.318	32	35	1.058	112		GFP vs. Setd7	1.122	1.035	0.08761	0.101	31	35	0.8673	109		GFP vs. Setd7	29.16	25.82	3.34	5.022	32	33	0.6649	111
Post										Post										Post
GFP vs. Setd7	49.07	31.43	17.63	7.222	24	25	2.442	112		GFP vs. Setd7	0.736	0.5972	0.1388	0.117	22	25	1.186	109		GFP vs. Setd7	48.05	62.2	-14.16	5.717	24	26	2.476	111
GFP										GFP										GFP
Pre vs. Post	79.52	49.07	30.45	5.593	32	24	5.445	46		Pre vs. Post	1.122	0.736	0.3865	0.09286	31	22	4.162	43		Pre vs. Post	29.16	48.05	-18.89	5.129	32	24	3.683	46
Setd7										Setd7										Setd7
Pre vs. Post	72.84	31.43	41.4	5.406	35	25	7.658	46		Pre vs. Post	1.035	0.5972	0.4377	0.08573	35	25	5.105	43		Pre vs. Post	25.82	62.2	-36.38	4.971	33	26	7.318	46
										% SUS-INDIF-RES
										P value and statistical significance
										Test	Chi-square
										Chi-square, df	66.13, 6
										P value	<0.0001
										P value summary	****
										One- or two-sided	NA
										Statistically significant (P < 0.05)?	Yes
										Data analyzed
										Number of rows	4
										Number of columns	3

### Sheet: Juvenile OFT
Juvenile Setd7 overexpression: Figure 4
Open Field Testing
Distance Traveled										Center Time
Mixed-effect modeling										Mixed-effect modeling
Fixed effects (type III)	P value	P value summary	Statistically significant (P < 0.05)?	F (DFn, DFd)						Fixed effects (type III)	P value	P value summary	Statistically significant (P < 0.05)?	F (DFn, DFd)
defeat	<0.0001	****	Yes	F (1, 42) = 21.33						defeat	<0.0001	****	Yes	F (1, 46) = 22.93
sex	0.6179	ns	No	F (1, 64) = 0.2512						sex	0.0709	ns	No	F (1, 63) = 3.375
setd7	0.7359	ns	No	F (1, 64) = 0.1148						setd7	0.4432	ns	No	F (1, 63) = 0.5953
defeat x sex	0.3124	ns	No	F (1, 42) = 1.046						defeat x sex	0.1119	ns	No	F (1, 46) = 2.627
defeat x setd7	0.8043	ns	No	F (1, 42) = 0.06220						defeat x setd7	0.5931	ns	No	F (1, 46) = 0.2896
sex x setd7	0.1474	ns	No	F (1, 64) = 2.150						sex x setd7	0.5076	ns	No	F (1, 63) = 0.4441
defeat x sex x setd7	0.4664	ns	No	F (1, 42) = 0.5402						defeat x sex x setd7	0.6453	ns	No	F (1, 46) = 0.2147
Random effects	SD	Variance								Random effects	SD	Variance
Subject	307.7	94697								Subject	37.28	1390
Residual	408.7	167056								Residual	34.94	1221
Multiple Comparisons										Multiple Comparisons
Šídák's multiple comparisons test	Predicted (LS) mean diff.	95.00% CI of diff.	Below threshold?	Summary	Adjusted P Value					Šídák's multiple comparisons test	Predicted (LS) mean diff.	95.00% CI of diff.	Below threshold?	Summary	Adjusted P Value
pre:GFP-male vs. post:GFP-male	329.4	-139.0 to 797.7	No	ns	0.3834					pre:GFP-male vs. post:GFP-male	14.81	-22.60 to 52.22	No	ns	0.9629
pre:SETD7-male vs. post:SETD7-male	251	-220.9 to 723.0	No	ns	0.7707					pre:SETD7-male vs. post:SETD7-male	28.5	-12.35 to 69.35	No	ns	0.3982
pre:GFP-female vs. post:GFP-female	375.8	-164.9 to 916.5	No	ns	0.4005					pre:GFP-female vs. post:GFP-female	43.31	-2.397 to 89.01	No	ns	0.0756
pre:SETD7-female vs. post:SETD7-female	534.7	68.73 to 1001	Yes	*	0.0146					pre:SETD7-female vs. post:SETD7-female	44.33	4.266 to 84.39	Yes	*	0.0206
pre:GFP-male vs. pre:SETD7-male	-159	-662.7 to 344.6	No	ns	0.9951					pre:GFP-male vs. pre:SETD7-male	9.624	-39.97 to 59.22	No	ns	>0.9999
pre:GFP-female vs. pre:SETD7-female	44.38	-504.8 to 593.5	No	ns	>0.9999					pre:GFP-female vs. pre:SETD7-female	0.6936	-54.26 to 55.65	No	ns	>0.9999
post:GFP-male vs. post:SETD7-male	-237.4	-812.3 to 337.5	No	ns	0.9569					post:GFP-male vs. post:SETD7-male	23.32	-31.21 to 77.85	No	ns	0.9449
post:GFP-female vs. post:SETD7-female	203.3	-414.6 to 821.1	No	ns	0.993					post:GFP-female vs. post:SETD7-female	1.715	-58.92 to 62.35	No	ns	>0.9999
pre:GFP-male vs. pre:GFP-female	-129.2	-670.9 to 412.5	No	ns	0.9997					pre:GFP-male vs. pre:GFP-female	14.43	-39.26 to 68.11	No	ns	0.9989
pre:SETD7-male vs. pre:SETD7-female	74.23	-437.4 to 585.9	No	ns	>0.9999					pre:SETD7-male vs. pre:SETD7-female	5.495	-45.47 to 56.46	No	ns	>0.9999
post:GFP-male vs. post:GFP-female	-82.78	-699.2 to 533.7	No	ns	>0.9999					post:GFP-male vs. post:GFP-female	42.92	-16.02 to 101.9	No	ns	0.3541
post:SETD7-male vs. post:SETD7-female	357.9	-218.4 to 934.2	No	ns	0.5949					post:SETD7-male vs. post:SETD7-female	21.32	-35.04 to 77.68	No	ns	0.9778
Test details	Predicted (LS) mean 1	Predicted (LS) mean 2	Predicted (LS) mean diff.	SE of diff.	N1	N2	t	DF		Test details	Predicted (LS) mean 1	Predicted (LS) mean 2	Predicted (LS) mean diff.	SE of diff.	N1	N2	t	DF
pre:GFP-male vs. post:GFP-male	2931	2601	329.4	155	18	13	2.125	42		pre:GFP-male vs. post:GFP-male	155.3	140.5	14.81	12.44	19	15	1.19	46
pre:SETD7-male vs. post:SETD7-male	3090	2839	251	156.2	17	13	1.607	42		pre:SETD7-male vs. post:SETD7-male	145.7	117.2	28.5	13.59	17	13	2.098	46
pre:GFP-female vs. post:GFP-female	3060	2684	375.8	178.9	13	10	2.1	42		pre:GFP-female vs. post:GFP-female	140.9	97.58	43.31	15.2	13	10	2.849	46
pre:SETD7-female vs. post:SETD7-female	3016	2481	534.7	154.2	17	13	3.468	42		pre:SETD7-female vs. post:SETD7-female	140.2	95.87	44.33	13.32	17	13	3.327	46
pre:GFP-male vs. pre:SETD7-male	2931	3090	-159	172.4	18	17	0.9223	106		pre:GFP-male vs. pre:SETD7-male	155.3	145.7	9.624	16.99	19	17	0.5665	109
pre:GFP-female vs. pre:SETD7-female	3060	3016	44.38	188	13	17	0.236	106		pre:GFP-female vs. pre:SETD7-female	140.9	140.2	0.6936	18.83	13	17	0.03684	109
post:GFP-male vs. post:SETD7-male	2601	2839	-237.4	196.8	13	13	1.206	106		post:GFP-male vs. post:SETD7-male	140.5	117.2	23.32	18.68	15	13	1.248	109
post:GFP-female vs. post:SETD7-female	2684	2481	203.3	211.5	10	13	0.9609	106		post:GFP-female vs. post:SETD7-female	97.58	95.87	1.715	20.77	10	13	0.08259	109
pre:GFP-male vs. pre:GFP-female	2931	3060	-129.2	185.5	18	13	0.6965	106		pre:GFP-male vs. pre:GFP-female	155.3	140.9	14.43	18.39	19	13	0.7843	109
pre:SETD7-male vs. pre:SETD7-female	3090	3016	74.23	175.2	17	17	0.4238	106		pre:SETD7-male vs. pre:SETD7-female	145.7	140.2	5.495	17.46	17	17	0.3147	109
post:GFP-male vs. post:GFP-female	2601	2684	-82.78	211.1	13	10	0.3922	106		post:GFP-male vs. post:GFP-female	140.5	97.58	42.92	20.19	15	10	2.126	109
post:SETD7-male vs. post:SETD7-female	2839	2481	357.9	197.3	13	13	1.814	106		post:SETD7-male vs. post:SETD7-female	117.2	95.87	21.32	19.31	13	13	1.104	109
Both sexes together
Fixed effects (type III)	P value	P value summary	Statistically significant (P < 0.05)?	F (DFn, DFd)						Fixed effects (type III)	P value	P value summary	Statistically significant (P < 0.05)?	F (DFn, DFd)
Stress	<0.0001	****	Yes	F (1, 46) = 27.91						Stress	<0.0001	****	Yes	F (1, 48) = 23.20
Setd7	0.8633	ns	No	F (1, 66) = 0.02988						Setd7	0.3678	ns	No	F (1, 65) = 0.8224
Stress x Setd7	0.7772	ns	No	F (1, 46) = 0.08101						Stress x Setd7	0.614	ns	No	F (1, 48) = 0.2578
Random effects	SD	Variance								Random effects	SD	Variance
Subject	350.3	122677								Subject	33.87	1147
Residual	397.4	157940								Residual	36.03	1298
Uncorrected Fisher's LSD	Predicted (LS) Mean diff.	95.00% CI of diff.	Below threshold?	Summary	Individual P Value					Uncorrected Fisher's LSD	Predicted (LS) Mean diff.	95.00% CI of diff.	Below threshold?	Summary	Individual P Value
Pre										Pre
GFP vs. Setd7	-41.91	-299.7 to 215.9	No	ns	0.7479					GFP vs. Setd7	6.279	-17.68 to 30.24	No	ns	0.6047
Post										Post
GFP vs. Setd7	2.233	-287.9 to 292.4	No	ns	0.9879					GFP vs. Setd7	13.35	-13.60 to 40.30	No	ns	0.3284
GFP										GFP
Pre vs. Post	387.6	159.3 to 615.9	Yes	**	0.0013					Pre vs. Post	30.01	9.804 to 50.22	Yes	**	0.0044
Setd7										Setd7
Pre vs. Post	431.8	218.8 to 644.7	Yes	***	0.0002					Pre vs. Post	37.08	17.69 to 56.48	Yes	***	0.0004
Test details	Predicted (LS) Mean 1	Predicted (LS) Mean 2	Predicted (LS) Mean diff.	SE of diff.	N1	N2	t	DF		Test details	Predicted (LS) Mean 1	Predicted (LS) Mean 2	Predicted (LS) Mean diff.	SE of diff.	N1	N2	t	DF
Pre										Pre
GFP vs. Setd7	3013	3055	-41.91	130.1	32	34	0.3221	112		GFP vs. Setd7	149.5	143.2	6.279	12.09	32	35	0.5191	113
Post										Post
GFP vs. Setd7	2626	2624	2.233	146.4	23	27	0.01525	112		GFP vs. Setd7	119.4	106.1	13.35	13.6	24	26	0.9816	113
GFP										GFP
Pre vs. Post	3013	2626	387.6	113.4	32	23	3.417	46		Pre vs. Post	149.5	119.4	30.01	10.05	32	24	2.986	48
Setd7										Setd7
Pre vs. Post	3055	2624	431.8	105.8	34	27	4.081	46		Pre vs. Post	143.2	106.1	37.08	9.646	35	26	3.845	48

### Sheet: Adult SI
Juvenile Setd7 overexpression: Figure 4
Social Interaction/Avoidance Testing
Interaction Time										Interaction Ratio										Corner Time
Fixed effects (type III)	P value	P value summary	Statistically significant (P < 0.05)?	F (DFn, DFd)						Fixed effects (type III)	P value	P value summary	Statistically significant (P < 0.05)?	F (DFn, DFd)						Fixed effects (type III)	P value	P value summary	Statistically significant (P < 0.05)?	F (DFn, DFd)
defeat	0.8895	ns	No	F (1, 28) = 0.01967						defeat	0.3713	ns	No	F (1, 28) = 0.8256						defeat	0.8455	ns	No	F (1, 57) = 0.03831
setd7	0.0234	*	Yes	F (1, 30) = 5.709						setd7	0.8113	ns	No	F (1, 29) = 0.05808						setd7	0.0497	*	Yes	F (1, 57) = 4.022
sex	0.1027	ns	No	F (1, 30) = 2.833						sex	0.2211	ns	No	F (1, 29) = 1.564						sex	0.6292	ns	No	F (1, 57) = 0.2357
defeat x setd7	0.848	ns	No	F (1, 28) = 0.03743						defeat x setd7	0.9629	ns	No	F (1, 28) = 0.002202						defeat x setd7	0.5978	ns	No	F (1, 57) = 0.2815
defeat x sex	0.0024	**	Yes	F (1, 28) = 11.17						defeat x sex	0.0412	*	Yes	F (1, 28) = 4.581						defeat x sex	0.0036	**	Yes	F (1, 57) = 9.241
setd7 x sex	0.0037	**	Yes	F (1, 30) = 9.941						setd7 x sex	0.3746	ns	No	F (1, 29) = 0.8131						setd7 x sex	0.5606	ns	No	F (1, 57) = 0.3427
defeat x setd7 x sex	0.8004	ns	No	F (1, 28) = 0.06515						defeat x setd7 x sex	0.4073	ns	No	F (1, 28) = 0.7077						defeat x setd7 x sex	0.5331	ns	No	F (1, 57) = 0.3932
Random effects	SD	Variance								Random effects	SD	Variance								Random effects	SD	Variance
Subject	9.87	97.41								Subject	0.1213	0.01472								Subject	0	0
Residual	19.5	380.2								Residual	0.3341	0.1116								Residual	12.17	148
Šídák's multiple comparisons test	Predicted (LS) mean diff.	95.00% CI of diff.	Below threshold?	Summary	Adjusted P Value					Šídák's multiple comparisons test	Predicted (LS) Mean diff.	95.00% CI of diff.	Below threshold?	Summary	Adjusted P Value					Šídák's multiple comparisons test	Predicted (LS) mean diff.	95.00% CI of diff.	Below threshold?	Summary	Adjusted P Value
pre:GFP-male vs. post:GFP-male	15.82	-12.20 to 43.83	No	ns	0.6776					pre:GFP-male vs. post:GFP-male	0.1811	-0.3250 to 0.6872	No	ns	0.9793					pre:GFP-male vs. post:GFP-male	-9.019	-25.66 to 7.625	No	ns	0.7603
pre:GFP-female vs. post:GFP-female	-19.05	-48.70 to 10.60	No	ns	0.4955					pre:GFP-female vs. post:GFP-female	-0.03667	-0.5428 to 0.4695	No	ns	>0.9999					pre:GFP-female vs. post:GFP-female	13.47	-3.602 to 30.55	No	ns	0.2371
pre:SETD7-male vs. post:SETD7-male	15.22	-15.11 to 45.55	No	ns	0.8114					pre:SETD7-male vs. post:SETD7-male	0.33	-0.2068 to 0.8668	No	ns	0.5624					pre:SETD7-male vs. post:SETD7-male	-8.427	-26.54 to 9.685	No	ns	0.8952
pre:SETD7-female vs. post:SETD7-female	-14.7	-47.12 to 17.72	No	ns	0.8921					pre:SETD7-female vs. post:SETD7-female	-0.2671	-0.8410 to 0.3067	No	ns	0.8758					pre:SETD7-female vs. post:SETD7-female	6.373	-14.54 to 27.29	No	ns	0.9959
pre:GFP-male vs. pre:GFP-female	-11.23	-41.85 to 19.38	No	ns	0.9804					pre:GFP-male vs. pre:GFP-female	-0.09333	-0.6002 to 0.4135	No	ns	>0.9999					pre:GFP-male vs. pre:GFP-female	-11.55	-28.63 to 5.523	No	ns	0.4508
pre:SETD7-male vs. pre:SETD7-female	23.67	-9.976 to 57.32	No	ns	0.3929					pre:SETD7-male vs. pre:SETD7-female	0.3145	-0.2420 to 0.8709	No	ns	0.7103					pre:SETD7-male vs. pre:SETD7-female	-4.116	-23.68 to 15.45	No	ns	0.9999
post:GFP-male vs. post:GFP-female	-46.1	-76.90 to -15.30	Yes	***	0.0005					post:GFP-male vs. post:GFP-female	-0.3111	-0.8180 to 0.1957	No	ns	0.5972					post:GFP-male vs. post:GFP-female	10.94	-5.704 to 27.58	No	ns	0.4945
post:SETD7-male vs. post:SETD7-female	-6.248	-39.90 to 27.40	No	ns	>0.9999					post:SETD7-male vs. post:SETD7-female	-0.2827	-0.8391 to 0.2738	No	ns	0.8273					post:SETD7-male vs. post:SETD7-female	10.69	-8.879 to 30.25	No	ns	0.7512
pre:GFP-male vs. pre:SETD7-male	-4.228	-35.79 to 27.33	No	ns	>0.9999					pre:GFP-male vs. pre:SETD7-male	-0.1365	-0.6590 to 0.3859	No	ns	0.9991					pre:GFP-male vs. pre:SETD7-male	-8.243	-25.84 to 9.360	No	ns	0.8911
pre:GFP-female vs. pre:SETD7-female	30.68	-2.085 to 63.45	No	ns	0.0831					pre:GFP-female vs. pre:SETD7-female	0.2713	-0.2706 to 0.8131	No	ns	0.8404					pre:GFP-female vs. pre:SETD7-female	-0.805	-19.90 to 18.29	No	ns	>0.9999
post:GFP-male vs. post:SETD7-male	-4.826	-35.67 to 26.01	No	ns	>0.9999					post:GFP-male vs. post:SETD7-male	0.01236	-0.5101 to 0.5348	No	ns	>0.9999					post:GFP-male vs. post:SETD7-male	-7.651	-24.83 to 9.532	No	ns	0.9205
post:GFP-female vs. post:SETD7-female	35.03	1.416 to 68.64	Yes	*	0.0352					post:GFP-female vs. post:SETD7-female	0.04079	-0.5011 to 0.5826	No	ns	>0.9999					post:GFP-female vs. post:SETD7-female	-7.906	-27.00 to 11.19	No	ns	0.9513
Test details	Predicted (LS) mean 1	Predicted (LS) mean 2	Predicted (LS) mean diff.	SE of diff.	N1	N2	t	DF		Test details	Predicted (LS) Mean 1	Predicted (LS) Mean 2	Predicted (LS) Mean diff.	SE of diff.	N1	N2	t	DF		Test details	Predicted (LS) mean 1	Predicted (LS) mean 2	Predicted (LS) mean diff.	SE of diff.	N1	N2	t	DF
pre:GFP-male vs. post:GFP-male	70.07	54.25	15.82	9.007	9	10	1.756	28		pre:GFP-male vs. post:GFP-male	1.172	0.9911	0.1811	0.1632	9	9	1.11	29		pre:GFP-male vs. post:GFP-male	17.86	26.88	-9.019	5.591	9	10	1.613	57
pre:GFP-female vs. post:GFP-female	81.3	100.4	-19.05	9.531	9	8	1.999	28		pre:GFP-female vs. post:GFP-female	1.266	1.302	-0.03667	0.1632	9	9	0.2247	29		pre:GFP-female vs. post:GFP-female	29.41	15.94	13.47	5.736	9	9	2.349	57
pre:SETD7-male vs. post:SETD7-male	74.3	59.08	15.22	9.75	8	8	1.561	28		pre:SETD7-male vs. post:SETD7-male	1.309	0.9788	0.33	0.1731	8	8	1.906	29		pre:SETD7-male vs. post:SETD7-male	26.1	34.53	-8.427	6.084	8	8	1.385	57
pre:SETD7-female vs. post:SETD7-female	50.62	65.32	-14.7	10.42	7	7	1.411	28		pre:SETD7-female vs. post:SETD7-female	0.9943	1.261	-0.2671	0.1851	7	7	1.444	29		pre:SETD7-female vs. post:SETD7-female	30.22	23.85	6.373	7.025	6	6	0.9072	57
pre:GFP-male vs. pre:GFP-female	70.07	81.3	-11.23	10.29	9	9	1.092	58		pre:GFP-male vs. pre:GFP-female	1.172	1.266	-0.09333	0.1704	9	9	0.5478	58		pre:GFP-male vs. pre:GFP-female	17.86	29.41	-11.55	5.736	9	9	2.014	57
pre:SETD7-male vs. pre:SETD7-female	74.3	50.62	23.67	11.31	8	7	2.093	58		pre:SETD7-male vs. pre:SETD7-female	1.309	0.9943	0.3145	0.187	8	7	1.681	58		pre:SETD7-male vs. pre:SETD7-female	26.1	30.22	-4.116	6.571	8	6	0.6263	57
post:GFP-male vs. post:GFP-female	54.25	100.4	-46.1	10.35	10	8	4.453	58		post:GFP-male vs. post:GFP-female	0.9911	1.302	-0.3111	0.1704	9	9	1.826	58		post:GFP-male vs. post:GFP-female	26.88	15.94	10.94	5.591	10	9	1.957	57
post:SETD7-male vs. post:SETD7-female	59.08	65.32	-6.248	11.31	8	7	0.5524	58		post:SETD7-male vs. post:SETD7-female	0.9788	1.261	-0.2827	0.187	8	7	1.511	58		post:SETD7-male vs. post:SETD7-female	34.53	23.85	10.69	6.571	8	6	1.626	57
pre:GFP-male vs. pre:SETD7-male	70.07	74.3	-4.228	10.61	9	8	0.3985	58		pre:GFP-male vs. pre:SETD7-male	1.172	1.309	-0.1365	0.1756	9	8	0.7774	58		pre:GFP-male vs. pre:SETD7-male	17.86	26.1	-8.243	5.912	9	8	1.394	57
pre:GFP-female vs. pre:SETD7-female	81.3	50.62	30.68	11.01	9	7	2.786	58		pre:GFP-female vs. pre:SETD7-female	1.266	0.9943	0.2713	0.1821	9	7	1.489	58		pre:GFP-female vs. pre:SETD7-female	29.41	30.22	-0.805	6.413	9	6	0.1255	57
post:GFP-male vs. post:SETD7-male	54.25	59.08	-4.826	10.37	10	8	0.4656	58		post:GFP-male vs. post:SETD7-male	0.9911	0.9788	0.01236	0.1756	9	8	0.07039	58		post:GFP-male vs. post:SETD7-male	26.88	34.53	-7.651	5.772	10	8	1.326	57
post:GFP-female vs. post:SETD7-female	100.4	65.32	35.03	11.3	8	7	3.1	58		post:GFP-female vs. post:SETD7-female	1.302	1.261	0.04079	0.1821	9	7	0.224	58		post:GFP-female vs. post:SETD7-female	15.94	23.85	-7.906	6.413	9	6	1.233	57
Both sexes together
Fixed effects (type III)	P value	P value summary	Statistically significant (P < 0.05)?	F (DFn, DFd)						Fixed effects (type III)	P value	P value summary	Statistically significant (P < 0.05)?	F (DFn, DFd)
Stress	0.863	ns	No	F (1, 30) = 0.03028						Stress	0.3153	ns	No	F (1, 30) = 1.043
Setd7	0.0816	ns	No	F (1, 32) = 3.233						Setd7	0.8407	ns	No	F (1, 31) = 0.04108
Stress x Setd7	0.9574	ns	No	F (1, 30) = 0.002898						Stress x Setd7	0.849	ns	No	F (1, 30) = 0.03686
Random effects	SD	Variance								Random effects	SD	Variance
Subject	12.33	151.9								Subject	0.1094	0.01197
Residual	22.22	493.7								Residual	0.3486	0.1215

### Sheet: Adult OFT
Juvenile Setd7 overexpression: Figure 4
Open Field Testing
Center Time										Distance Traveled
Fixed effects (type III)	P value	P value summary	Statistically significant (P < 0.05)?	F (DFn, DFd)						Fixed effects (type III)	P value	P value summary	Statistically significant (P < 0.05)?	F (DFn, DFd)
defeat	0.5874	ns	No	F (1, 29) = 0.3011						defeat	0.3138	ns	No	F (1, 28) = 1.052
setd7	0.0498	*	Yes	F (1, 30) = 4.178						setd7	0.733	ns	No	F (1, 30) = 0.1186
sex	0.5773	ns	No	F (1, 30) = 0.3175						sex	0.4499	ns	No	F (1, 30) = 0.5861
defeat x setd7	0.1548	ns	No	F (1, 29) = 2.134						defeat x setd7	0.7171	ns	No	F (1, 28) = 0.1339
defeat x sex	0.0439	*	Yes	F (1, 29) = 4.441						defeat x sex	0.0883	ns	No	F (1, 28) = 3.119
setd7 x sex	0.5317	ns	No	F (1, 30) = 0.4003						setd7 x sex	0.7623	ns	No	F (1, 30) = 0.09319
defeat x setd7 x sex	0.4937	ns	No	F (1, 29) = 0.4805						defeat x setd7 x sex	0.6281	ns	No	F (1, 28) = 0.2399
Random effects	SD	Variance								Random effects	SD	Variance
Subject	40.74	1660								Subject	538.2	289692
Residual	34.68	1203								Residual	499.9	249942
Šídák's multiple comparisons test	Predicted (LS) mean diff.	95.00% CI of diff.	Below threshold?	Summary	Adjusted P Value					Šídák's multiple comparisons test	Predicted (LS) mean diff.	95.00% CI of diff.	Below threshold?	Summary	Adjusted P Value
pre:GFP-male vs. post:GFP-male	29.48	-18.62 to 77.58	No	ns	0.5668					pre:GFP-male vs. post:GFP-male	77.17	-647.4 to 801.7	No	ns	>0.9999
pre:GFP-female vs. post:GFP-female	5.127	-45.57 to 55.83	No	ns	>0.9999					pre:GFP-female vs. post:GFP-female	-242.3	-975.4 to 490.8	No	ns	0.9889
pre:SETD7-male vs. post:SETD7-male	16.26	-40.47 to 72.99	No	ns	0.9969					pre:SETD7-male vs. post:SETD7-male	108.2	-711.0 to 927.3	No	ns	>0.9999
pre:SETD7-female vs. post:SETD7-female	-31.97	-89.46 to 25.52	No	ns	0.6993					pre:SETD7-female vs. post:SETD7-female	-456.5	-1288 to 374.8	No	ns	0.7126
pre:GFP-male vs. pre:GFP-female	31.94	-41.15 to 105.0	No	ns	0.9302					pre:GFP-male vs. pre:GFP-female	56.44	-947.7 to 1061	No	ns	>0.9999
pre:SETD7-male vs. pre:SETD7-female	22.97	-61.16 to 107.1	No	ns	0.9986					pre:SETD7-male vs. pre:SETD7-female	42.03	-1089 to 1173	No	ns	>0.9999
post:GFP-male vs. post:GFP-female	7.585	-65.50 to 80.67	No	ns	>0.9999					post:GFP-male vs. post:GFP-female	-263	-1286 to 759.8	No	ns	0.9992
post:SETD7-male vs. post:SETD7-female	-25.26	-107.6 to 57.07	No	ns	0.9957					post:SETD7-male vs. post:SETD7-female	-522.6	-1680 to 635.0	No	ns	0.9135
pre:GFP-male vs. pre:SETD7-male	-16.71	-94.12 to 60.71	No	ns	0.9999					pre:GFP-male vs. pre:SETD7-male	130.3	-906.4 to 1167	No	ns	>0.9999
pre:GFP-female vs. pre:SETD7-female	-25.67	-105.8 to 54.49	No	ns	0.9938					pre:GFP-female vs. pre:SETD7-female	115.9	-985.5 to 1217	No	ns	>0.9999
post:GFP-male vs. post:SETD7-male	-29.92	-105.4 to 45.53	No	ns	0.9647					post:GFP-male vs. post:SETD7-male	161.3	-921.8 to 1244	No	ns	>0.9999
post:GFP-female vs. post:SETD7-female	-62.77	-142.9 to 17.40	No	ns	0.2471					post:GFP-female vs. post:SETD7-female	-98.31	-1200 to 1003	No	ns	>0.9999
Test details	Predicted (LS) mean 1	Predicted (LS) mean 2	Predicted (LS) mean diff.	SE of diff.	N1	N2	t	DF		Test details	Predicted (LS) mean 1	Predicted (LS) mean 2	Predicted (LS) mean diff.	SE of diff.	N1	N2	t	DF
pre:GFP-male vs. post:GFP-male	201.4	171.9	29.48	15.51	10	10	1.901	29		pre:GFP-male vs. post:GFP-male	3739	3662	77.17	232.9	10	9	0.3313	28
pre:GFP-female vs. post:GFP-female	169.4	164.3	5.127	16.35	9	9	0.3136	29		pre:GFP-female vs. post:GFP-female	3682	3925	-242.3	235.7	9	9	1.028	28
pre:SETD7-male vs. post:SETD7-male	218.1	201.8	16.26	18.29	7	8	0.8888	29		pre:SETD7-male vs. post:SETD7-male	3609	3500	108.2	263.3	8	7	0.4107	28
pre:SETD7-female vs. post:SETD7-female	195.1	227.1	-31.97	18.54	7	7	1.724	29		pre:SETD7-female vs. post:SETD7-female	3567	4023	-456.5	267.2	7	7	1.708	28
pre:GFP-male vs. pre:GFP-female	201.4	169.4	31.94	24.58	10	9	1.299	59		pre:GFP-male vs. pre:GFP-female	3739	3682	56.44	337.5	10	9	0.1672	58
pre:SETD7-male vs. pre:SETD7-female	218.1	195.1	22.97	28.3	7	7	0.8117	59		pre:SETD7-male vs. pre:SETD7-female	3609	3567	42.03	380.2	8	7	0.1105	58
post:GFP-male vs. post:GFP-female	171.9	164.3	7.585	24.58	10	9	0.3086	59		post:GFP-male vs. post:GFP-female	3662	3925	-263	343.8	9	9	0.765	58
post:SETD7-male vs. post:SETD7-female	201.8	227.1	-25.26	27.69	8	7	0.9121	59		post:SETD7-male vs. post:SETD7-female	3500	4023	-522.6	389.1	7	7	1.343	58
pre:GFP-male vs. pre:SETD7-male	201.4	218.1	-16.71	26.04	10	7	0.6415	59		pre:GFP-male vs. pre:SETD7-male	3739	3609	130.3	348.5	10	8	0.3739	58
pre:GFP-female vs. pre:SETD7-female	169.4	195.1	-25.67	26.96	9	7	0.9521	59		pre:GFP-female vs. pre:SETD7-female	3682	3567	115.9	370.2	9	7	0.313	58
post:GFP-male vs. post:SETD7-male	171.9	201.8	-29.92	25.38	10	8	1.179	59		post:GFP-male vs. post:SETD7-male	3662	3500	161.3	364.1	9	7	0.443	58
post:GFP-female vs. post:SETD7-female	164.3	227.1	-62.77	26.96	9	7	2.328	59		post:GFP-female vs. post:SETD7-female	3925	4023	-98.31	370.2	9	7	0.2656	58
Both sexes together
Fixed effects (type III)	P value	P value summary	Statistically significant (P < 0.05)?	F (DFn, DFd)
Stress	0.5702	ns	No	F (1, 31) = 0.3294
Setd7	0.0521	ns	No	F (1, 32) = 4.071
Stress x Setd7	0.1649	ns	No	F (1, 31) = 2.023
Random effects	SD	Variance
Subject	38.73	1500
Residual	36.25	1314
